# Population genomics of harbour seal *Phoca vitulina* from northern British Columbia through California and comparison to the Atlantic subspecies

**DOI:** 10.1101/2023.05.12.540438

**Authors:** Ben J. G. Sutherland, Claire Rycroft, Ashtin Duguid, Terry D. Beacham, Strahan Tucker

**Affiliations:** Sutherland Bioinformatics, Lantzville, British Columbia, Canada, V0R 2H0; Fisheries and Oceans Canada, Pacific Biological Station, 3190 Hammond Bay Road, Nanaimo, BC V9T 6N7, Canada

**Keywords:** breeding colony, genetic diversity, genotyping, harbour seal, marine mammal, *Phoca vitulina*, population genomics, RADseq, relatedness

## Abstract

The harbour seal *Phoca vitulina* is a ubiquitous pinniped species found throughout coastal waters of the Northern Hemisphere. Harbour seal impacts on ecosystem dynamics may be significant due to their high abundance and food web position. Two subspecies exist in North America, *P. v. richardii* in the Pacific Ocean, and *P. v. vitulina* in the Atlantic. Strong natal philopatry of harbour seals can result in fine-scale genetic structure and isolation-by-distance. Management of harbour seals is expected to benefit from improved resolution of seal population structure and dynamics. Here we use genotyping-by-sequencing to genotype 146 harbour seals from the eastern Pacific Ocean (i.e., British Columbia (BC), Oregon, and California) and the western Atlantic Ocean (i.e., Québec, Newfoundland, and Labrador). Using 12,742 identified variants, we confirm the recently identified elevated genetic diversity in the eastern Pacific relative to the western Atlantic and greatest differentiation between the subspecies. Further, we demonstrate that this is independent of reference genome bias or other potential technical artefacts. Coast-specific analyses with 8,933 and 3,828 variants in Pacific and Atlantic subspecies, respectively, identify divergence between BC and Oregon-California, and between Québec and Newfoundland-Labrador. Unexpected PCA outlier clusters were observed in two populations due to cryptic relatedness of individuals; subsequently, closely related samples were removed. Admixture analysis indicates an isolation-by-distance signature where Oregon seals contained some of the BC signature, whereas California did not. Additional sampling is needed in the central and north coast of BC to determine whether a discrete separation of populations exists within the region.
