## Additional File S1 for "Population genomics of harbour seal *Phoca vitulina* from northern British Columbia through California and comparison to the Atlantic subspecies"

### Sheet: Sheet1
sample_name	sample_title	organism	strain	age	sex	tissue	material_provider	collected_by	collection_date	geo_loc_name	lat_lon	specimen_id	description	collection_region	general_name
CAL_101.fq.gz	HS-2664	Phoca vitulina	Phoca vitulina richardii	0	Female	skin	The Marine Mammal Center, Sausalito, CA	Barbie Halaska	2017-03-09	USA: Pismo Beach	35.1394 N 120.6448 W	HS-2664	Pismo Beach	CAL	Kerri
CAL_102.fq.gz	HS-2671	Phoca vitulina	Phoca vitulina richardii	0	Male	skin	The Marine Mammal Center, Sausalito, CA	Barbie Halaska	2017-03-22	USA: Pebble Beach	36.5669 N 121.9472 W	HS-2671	Pebble Beach	CAL	Emergenseal
CAL_103.fq.gz	HS-2673	Phoca vitulina	Phoca vitulina richardii	0	Male	skin	The Marine Mammal Center, Sausalito, CA	Barbie Halaska	2017-03-31	USA: Los Osos	35.2916 N 120.881 W	HS-2673	Los Osos	CAL	Puma
CAL_104.fq.gz	HS-2688	Phoca vitulina	Phoca vitulina richardii	0	Female	skin	The Marine Mammal Center, Sausalito, CA	Barbie Halaska	2017-04-10	USA: Jenner	38.4433 N 123.1262 W	HS-2688	Jenner	CAL	Wade
CAL_105.fq.gz	HS-2719	Phoca vitulina	Phoca vitulina richardii	0	Female	skin	The Marine Mammal Center, Sausalito, CA	Barbie Halaska	2017-05-07	USA: Anchor Bay	38.8025 N 123.5835 W	HS-2719	Anchor Bay	CAL	Siete
CAL_106.fq.gz	HS-2724	Phoca vitulina	Phoca vitulina richardii	0	Female	skin	The Marine Mammal Center, Sausalito, CA	Barbie Halaska	2017-05-13	USA: Jenner	38.4462 N 123.1274 W	HS-2724	Jenner	CAL	Thistle
CAL_107.fq.gz	HS-2750	Phoca vitulina	Phoca vitulina richardii	0	Female	skin	The Marine Mammal Center, Sausalito, CA	Barbie Halaska	2017-12-27	USA: Point Arena	38.9558 N 123.7298 W	HS-2750	Point Arena	CAL	Ragga
CAL_108.fq.gz	HS-2754	Phoca vitulina	Phoca vitulina richardii	0	Male	skin	The Marine Mammal Center, Sausalito, CA	Barbie Halaska	2018-02-14	USA: Bolinas	37.8975 N 122.7107 W	HS-2754	Bolinas	CAL	Tegan
CAL_109.fq.gz	HS-2760	Phoca vitulina	Phoca vitulina richardii	0	Female	skin	The Marine Mammal Center, Sausalito, CA	Barbie Halaska	2018-03-22	USA: Morro Bay	35.329910 N 120.844312 W	HS-2760	Morro Bay	CAL	Rainfluff
CAL_110.fq.gz	HS-2768	Phoca vitulina	Phoca vitulina richardii	0	Female	skin	The Marine Mammal Center, Sausalito, CA	Barbie Halaska	2018-04-13	USA: Stinson Beach	37.9083 N 122.6733 W	HS-2768	Stinson Beach	CAL	Jetti
CAL_111.fq.gz	HS-2785	Phoca vitulina	Phoca vitulina richardii	0	Male	skin	The Marine Mammal Center, Sausalito, CA	Barbie Halaska	2018-04-29	USA: Fort Bragg	39.504846 N 123.78692 W	HS-2785	Fort Bragg	CAL	Karro
CAL_112.fq.gz	HS-2794	Phoca vitulina	Phoca vitulina richardii	0	Female	skin	The Marine Mammal Center, Sausalito, CA	Barbie Halaska	2018-06-17	USA: Davenport	37.0041 N 122.1858 W	HS-2794	Davenport	CAL	Roland
CAL_113.fq.gz	HS-2796	Phoca vitulina	Phoca vitulina richardii	Subadult	Female	skin	The Marine Mammal Center, Sausalito, CA	Barbie Halaska	2018-07-07	USA: Monterey	36.6043 N 121.8938 W	HS-2796	Monterey	CAL	Marker
CAL_114.fq.gz	HS-2800	Phoca vitulina	Phoca vitulina richardii	0	Male	skin	The Marine Mammal Center, Sausalito, CA	Barbie Halaska	2018-09-02	USA: Sea Ranch	38.72612 N 123.4824 W	HS-2800	The Sea Ranch	CAL	Euclid
CAL_115.fq.gz	HS-2801	Phoca vitulina	Phoca vitulina richardii	0	Male	heart	The Marine Mammal Center, Sausalito, CA	Barbie Halaska	2019-01-28	USA: Tiburon	37.8662 N 122.4354 W	HS-2801	Tiburon	CAL	Ayala
CAL_116.fq.gz	HS-2805	Phoca vitulina	Phoca vitulina richardii	0	Female	skin	The Marine Mammal Center, Sausalito, CA	Barbie Halaska	2019-03-09	USA: Pescadero	37.2252 N 122.4091 W	HS-2805	Pescadero	CAL	Cottonball
CAL_117.fq.gz	HS-2816	Phoca vitulina	Phoca vitulina richardii	0	Female	skin	The Marine Mammal Center, Sausalito, CA	Barbie Halaska	2019-03-27	USA: San Simeon	35.601237 N 121.135974 W	HS-2816	San Simeon	CAL	Zinny
CAL_118.fq.gz	HS-2818	Phoca vitulina	Phoca vitulina richardii	0	Male	skin	The Marine Mammal Center, Sausalito, CA	Barbie Halaska	2019-03-28	USA: Aptos	36.9714 N 121.913 W	HS-2818	Aptos	CAL	Malone
CAL_119.fq.gz	HS-2820	Phoca vitulina	Phoca vitulina richardii	0	Male	skin	The Marine Mammal Center, Sausalito, CA	Barbie Halaska	2019-03-30	USA: Sea Ranch	38.7213 N 123.4708 W	HS-2820	The Sea Ranch	CAL	Hedgegate
CAL_120.fq.gz	HS-2822	Phoca vitulina	Phoca vitulina richardii	0	Female	heart	The Marine Mammal Center, Sausalito, CA	Barbie Halaska	2019-03-31	USA: Princeton	37.5059 N 122.5038 W	HS-2822	Princeton-by-the-Sea	CAL	Itsy
CAL_121.fq.gz	HS-2863	Phoca vitulina	Phoca vitulina richardii	Adult	Male	heart	The Marine Mammal Center, Sausalito, CA	Barbie Halaska	2019-05-16	USA: San Francisco	37.7689 N 122.5132 W	HS-2863	San Francisco	CAL	Cubeb
CAL_122.fq.gz	HS-2868	Phoca vitulina	Phoca vitulina richardii	Adult	Male	heart	The Marine Mammal Center, Sausalito, CA	Barbie Halaska	2019-05-25	USA: Sausalito	37.871535 N 122.495883 W	HS-2868	Sausalito	CAL	Basin
CAL_123.fq.gz	HS-2871	Phoca vitulina	Phoca vitulina richardii	0	Male	heart	The Marine Mammal Center, Sausalito, CA	Barbie Halaska	2019-05-31	USA: Moss Landing	36.8115 N 121.7891 W	HS-2871	Moss Landing	CAL	Boxer
CAL_124.fq.gz	HS-2873	Phoca vitulina	Phoca vitulina richardii	Adult	Male	heart	The Marine Mammal Center, Sausalito, CA	Barbie Halaska	2019-06-07	USA: San Francisco	37.763 N 122.5116 W	HS-2873	San Francisco	CAL	Nopal
CAL_125.fq.gz	HS-2876	Phoca vitulina	Phoca vitulina richardii	0	Female	heart	The Marine Mammal Center, Sausalito, CA	Barbie Halaska	2019-06-12	USA: Santa Cruz	36.9527 N 122.041 W	HS-2876	Santa Cruz	CAL	Sketch
CAL_126.fq.gz	HS-2881	Phoca vitulina	Phoca vitulina richardii	Adult	Male	heart	The Marine Mammal Center, Sausalito, CA	Barbie Halaska	2019-06-23	USA: Sausalito	37.8306 N 122.537 W	HS-2881	Sausalito	CAL	Tumeric
CAL_127.fq.gz	HS-2883	Phoca vitulina	Phoca vitulina richardii	Subadult	Male	heart	The Marine Mammal Center, Sausalito, CA	Barbie Halaska	2019-07-07	USA: Moss Beach	37.5233 N 122.5176 W	HS-2883	Moss Beach	CAL	Morganite
CAL_128.fq.gz	HS-2908	Phoca vitulina	Phoca vitulina richardii	0	Female	heart	The Marine Mammal Center, Sausalito, CA	Barbie Halaska	2020-04-16	USA: Sea Ranch	38.7213 N 123.4709 W	HS-2908	The Sea Ranch	CAL	Smithy
CAL_129.fq.gz	HS-2912	Phoca vitulina	Phoca vitulina richardii	0	Male	heart	The Marine Mammal Center, Sausalito, CA	Barbie Halaska	2020-04-26	USA: Fort Bragg	39.5645 N 123.7674 W	HS-2912	Fort Bragg	CAL	Abaloba
CAL_130.fq.gz	HS-2920	Phoca vitulina	Phoca vitulina richardii	0	Female	heart	The Marine Mammal Center, Sausalito, CA	Barbie Halaska	2020-05-06	USA: Bodega Bay	38.3296 N 123.0456 W	HS-2920	Bodega Bay	CAL	Lili
EQB_101.fq.gz	1057	Phoca vitulina	Phoca vitulina concolor	0	Female	skin and hair punch	DFO Quebec	Mike Hammill	2019-06-13	Canada: St. Lawrence Est., bic	48.41417 N 68.83306 W	1057	St. Lawrence Est., bic	EQB
EQB_102.fq.gz	1059	Phoca vitulina	Phoca vitulina concolor	0	Male	skin and hair punch	DFO Quebec	Mike Hammill	2019-06-13	Canada: St. Lawrence Est., bic	48.42806 N 68.835 W	1059	St. Lawrence Est., bic	EQB
EQB_103.fq.gz	1060	Phoca vitulina	Phoca vitulina concolor	0	Male	skin and hair punch	DFO Quebec	Mike Hammill	2019-06-13	Canada: St. Lawrence Est., bic	48.40556 N 68.84111 W	1060	St. Lawrence Est., bic	EQB
EQB_104.fq.gz	1061	Phoca vitulina	Phoca vitulina concolor	0	Male	skin and hair punch	DFO Quebec	Mike Hammill	2019-06-13	Canada: St. Lawrence Est., bic	48.39083 N 68.86972 W	1061	St. Lawrence Est., bic	EQB
EQB_105.fq.gz	1062	Phoca vitulina	Phoca vitulina concolor	0	Male	skin and hair punch	DFO Quebec	Mike Hammill	2019-06-13	Canada: St. Lawrence Est., bic	48.39528 N 68.90222 W	1062	St. Lawrence Est., bic	EQB
EQB_106.fq.gz	1063	Phoca vitulina	Phoca vitulina concolor	0	Female	skin and hair punch	DFO Quebec	Mike Hammill	2019-06-13	Canada: St. Lawrence Est., bic	48.39194 N 68.90389 W	1063	St. Lawrence Est., bic	EQB
EQB_107.fq.gz	1064	Phoca vitulina	Phoca vitulina concolor	0	NA	skin and hair punch	DFO Quebec	Mike Hammill	2019-06-13	Canada: St. Lawrence Est., bic	48.41028 N 68.89361 W	1064	St. Lawrence Est., bic	EQB
EQB_108.fq.gz	1066	Phoca vitulina	Phoca vitulina concolor	0	Male	skin and hair punch	DFO Quebec	Mike Hammill	2019-06-14	Canada: St. Lawrence Est., bic	48.41667 N 68.84056 W	1066	St. Lawrence Est., bic	EQB
EQB_109.fq.gz	1067	Phoca vitulina	Phoca vitulina concolor	0	Female	skin and hair punch	DFO Quebec	Mike Hammill	2019-06-14	Canada: St. Lawrence Est., bic	48.41222 N 68.86778 W	1067	St. Lawrence Est., bic	EQB
EQB_110.fq.gz	1068	Phoca vitulina	Phoca vitulina concolor	0	Male	skin and hair punch	DFO Quebec	Mike Hammill	2019-06-14	Canada: St. Lawrence Est., bic	48.41222 N 68.86778 W	1068	St. Lawrence Est., bic	EQB
EQB_111.fq.gz	1069	Phoca vitulina	Phoca vitulina concolor	0	Male	skin and hair punch	DFO Quebec	Mike Hammill	2019-06-14	Canada: St. Lawrence Est., bic	48.41222 N 68.86694 W	1069	St. Lawrence Est., bic	EQB
EQB_112.fq.gz	1070	Phoca vitulina	Phoca vitulina concolor	0	Male	skin and hair punch	DFO Quebec	Mike Hammill	2019-06-14	Canada: St. Lawrence Est., bic	48.40861 N 68.87472 W	1070	St. Lawrence Est., bic	EQB
EQB_113.fq.gz	1072	Phoca vitulina	Phoca vitulina concolor	0	Male	skin and hair punch	DFO Quebec	Mike Hammill	2019-06-14	Canada: St. Lawrence Est., bic	48.40778 N 68.88583 W	1072	St. Lawrence Est., bic	EQB
EQB_114.fq.gz	1074	Phoca vitulina	Phoca vitulina concolor	0	Female	skin and hair punch	DFO Quebec	Mike Hammill	2019-06-18	Canada: St. Lawrence Est., metis	48.69306 N 68.05 W	1074	St. Lawrence Est., metis	EQB
EQB_115.fq.gz	1075	Phoca vitulina	Phoca vitulina concolor	0	Male	skin and hair punch	DFO Quebec	Mike Hammill	2019-06-18	Canada: St. Lawrence Est., metis	48.68556 N 68.02972 W	1075	St. Lawrence Est., metis	EQB
EQB_116.fq.gz	1089	Phoca vitulina	Phoca vitulina concolor	0	Female	skin and hair punch	DFO Quebec	Mike Hammill	2019-06-18	Canada: St. Lawrence Est., metis	48.68028 N 68.00194 W	1089	St. Lawrence Est., metis	EQB
EQB_117.fq.gz	1090	Phoca vitulina	Phoca vitulina concolor	0	Female	skin and hair punch	DFO Quebec	Mike Hammill	2019-06-18	Canada: St. Lawrence Est., metis	48.69417 N 68.98333 W	1090	St. Lawrence Est., metis	EQB
EQB_118.fq.gz	1091	Phoca vitulina	Phoca vitulina concolor	0	Male	skin and hair punch	DFO Quebec	Mike Hammill	2019-06-18	Canada: St. Lawrence Est., metis	48.67583 N 68.01722 W	1091	St. Lawrence Est., metis	EQB
EQB_119.fq.gz	1092	Phoca vitulina	Phoca vitulina concolor	0	Male	skin and hair punch	DFO Quebec	Mike Hammill	2019-06-18	Canada: St. Lawrence Est., metis	48.69333 N 68.035 W	1092	St. Lawrence Est., metis	EQB
EQB_120.fq.gz	1073QC	Phoca vitulina	Phoca vitulina concolor	0	Female	skin and hair punch	DFO Quebec	Mike Hammill	2019-06-18	Canada: St. Lawrence Est., metis	48.68611 N 68.06083 W	1073QC	St. Lawrence Est., metis	EQB
LAB_101.fq.gz	20040408	Phoca vitulina	Phoca vitulina concolor	NA	Female	muscle	DFO Atlantic	Garry Stenson	2003-10-11	Canada: East Coast Labrador		20040408	East Coast Labrador	LAB
LAB_102.fq.gz	20040410	Phoca vitulina	Phoca vitulina concolor	0	Male	muscle	DFO Atlantic	Garry Stenson	2003-10-11	Canada: East Coast Labrador		20040410	East Coast Labrador	LAB
LAB_103.fq.gz	20040411	Phoca vitulina	Phoca vitulina concolor	0	Male	muscle	DFO Atlantic	Garry Stenson	2003-10-11	Canada: East Coast Labrador		20040411	East Coast Labrador	LAB
LAB_104.fq.gz	20040412	Phoca vitulina	Phoca vitulina concolor	3	Female	muscle	DFO Atlantic	Garry Stenson	2003-10-11	Canada: East Coast Labrador		20040412	East Coast Labrador	LAB
LAB_105.fq.gz	20040413	Phoca vitulina	Phoca vitulina concolor	4	Female	muscle	DFO Atlantic	Garry Stenson	2003-10-11	Canada: East Coast Labrador		20040413	East Coast Labrador	LAB
LAB_106.fq.gz	20060434	Phoca vitulina	Phoca vitulina concolor	0	Female	muscle	DFO Atlantic	Garry Stenson	2006-08-17	Canada: Southeast Coast Labrador		20060434	Southeast Coast Labrador	LAB
LAB_107.fq.gz	20060435	Phoca vitulina	Phoca vitulina concolor	1	Female	muscle	DFO Atlantic	Garry Stenson	2006-08-18	Canada: Southeast Coast Labrador		20060435	Southeast Coast Labrador	LAB
NBC_108.fq.gz	539	Phoca vitulina	Phoca vitulina richardii	not provided	not provided	stomach/ intestine	DFO Pacific	DFO Pacific		Canada: Queen Charlotte Strait	50.886833 N 127.348885 W	539	Queen Charlotte Strait	NBC
NBC_109.fq.gz	1073QCS	Phoca vitulina	Phoca vitulina richardii	not provided	not provided	lung	DFO Pacific	DFO Pacific		Canada: Queen Charlotte Strait	50.886833 N 127.348885 W	1073QCS	Queen Charlotte Strait	NBC
NBC_110.fq.gz	1107	Phoca vitulina	Phoca vitulina richardii	not provided	not provided	fatty tissue	DFO Pacific	DFO Pacific		Canada: Pearse Island	54.879638 N 130.312306 W	1107	Pearse Island	NBC
NBC_111.fq.gz	1159	Phoca vitulina	Phoca vitulina richardii	not provided	not provided	fatty tissue	DFO Pacific	DFO Pacific		Canada: Langara	54.229385 N 133.022814 W	1159	Langara (Haida Gwaii)	NBC
NBC_112.fq.gz	PV1903	Phoca vitulina	Phoca vitulina richardii	not provided	male	blood	Marine Mammal Rescue Centre, Vancouver	Marine Mammal Rescue Centre, Vancouver	2019-05-02	Canada: Prince Rupert	54.319032 N 130.326652 W	PV1903	Prince Rupert	NBC	Dwayne "The Rockfish" Johnson
NBC_113.fq.gz	PV1905	Phoca vitulina	Phoca vitulina richardii	not provided	female	blood	Marine Mammal Rescue Centre, Vancouver	Marine Mammal Rescue Centre, Vancouver	2019-06-02	Canada: Collision Point, Masset	54.055230 N 132.164586 W	PV1905	Collision Point, Masset	NBC	Tuna Fey
NBC_114.fq.gz	PV1919	Phoca vitulina	Phoca vitulina richardii	not provided	male	blood	Marine Mammal Rescue Centre, Vancouver	Marine Mammal Rescue Centre, Vancouver	2019-07-03	Canada: Glendale Cove	50.680706 N 125.728203 W	PV1919	Glendale Cove (Knight Inlet)	NBC	Pike Tyson
NBC_115.fq.gz	PV1948	Phoca vitulina	Phoca vitulina richardii	not provided	female	blood	Marine Mammal Rescue Centre, Vancouver	Marine Mammal Rescue Centre, Vancouver	2019-07-22	Canada: Alert Bay	50.582405 N 126.924477 W	PV1948	Alert Bay, QCS	NBC	Isla Fisher
NFL_101.fq.gz	19973290	Phoca vitulina	Phoca vitulina concolor	5	Male	muscle	DFO Atlantic	Garry Stenson	1997-01-27	Canada: Northern Peninsula, East Coast		19973290	N Peninsula subunit_area: 341	NFL
NFL_103.fq.gz	20050347	Phoca vitulina	Phoca vitulina concolor	0	Female	muscle	DFO Atlantic	Garry Stenson	2004-11-15	Canada: Northern Peninsula, East Coast		20050347	N Peninsula subunit_area: 342	NFL
NFL_104.fq.gz	20052638	Phoca vitulina	Phoca vitulina concolor	0	Male	muscle	DFO Atlantic	Garry Stenson	2005-01-11	Canada: Northeast Coast Nfld		20052638	Green Bay subunit_area: 340	NFL
NFL_105.fq.gz	20061302	Phoca vitulina	Phoca vitulina concolor	1	Male	muscle	DFO Atlantic	Garry Stenson	2006-02-06	Canada: Northern Peninsula, East Coast		20061302	N Peninsula subunit_area: 341	NFL
NFL_106.fq.gz	20062941	Phoca vitulina	Phoca vitulina concolor	0	Male	muscle	DFO Atlantic	Garry Stenson	2006-11-27	Canada: Northern Peninsula, East Coast		20062941	N Peninsula subunit_area: 342	NFL
NFL_107.fq.gz	20072714	Phoca vitulina	Phoca vitulina concolor	0	Female	muscle	DFO Atlantic	Garry Stenson	2007-02-06	Canada: Northern Peninsula, East Coast		20072714	N Peninsula subunit_area: 341	NFL
NFL_108.fq.gz	20080038	Phoca vitulina	Phoca vitulina concolor	0	Female	muscle	DFO Atlantic	Garry Stenson	2007-12-29	Canada: Southwest Coast Nfld.		20080038	Port aux Basque subunit_area: 301	NFL
NFL_109.fq.gz	20082089	Phoca vitulina	Phoca vitulina concolor	0	Male	muscle	DFO Atlantic	Garry Stenson	2008-02-06	Canada: Northeast Coast Nfld		20082089	Green Bay subunit_area: 340	NFL
NFL_110.fq.gz	20082388	Phoca vitulina	Phoca vitulina concolor	0	Male	muscle	DFO Atlantic	Garry Stenson	2007-12-15	Canada: Northern Peninsula, East Coast		20082388	N Peninsula subunit_area: 342	NFL
NFL_111.fq.gz	20123851	Phoca vitulina	Phoca vitulina concolor	0	Male	muscle	DFO Atlantic	Garry Stenson	2012-01-30	Canada: Northern Peninsula, East Coast		20123851	N Peninsula subunit_area: 341	NFL
NFL_112.fq.gz	20123853	Phoca vitulina	Phoca vitulina concolor	0	Male	muscle	DFO Atlantic	Garry Stenson	2012-01-30	Canada: Northern Peninsula, East Coast		20123853	N Peninsula subunit_area: 341	NFL
NFL_113.fq.gz	20123854	Phoca vitulina	Phoca vitulina concolor	0	Male	muscle	DFO Atlantic	Garry Stenson	2012-01-30	Canada: Northern Peninsula, East Coast		20123854	N Peninsula subunit_area: 341	NFL
NFL_114.fq.gz	20131541	Phoca vitulina	Phoca vitulina concolor	NA	Male	muscle	DFO Atlantic	Garry Stenson	2012-12-30	Canada: Northern Peninsula, East Coast		20131541	N Peninsula subunit_area: 341	NFL
NFL_115.fq.gz	20131542	Phoca vitulina	Phoca vitulina concolor	NA	Male	muscle	DFO Atlantic	Garry Stenson	2013-02-02	Canada: Northern Peninsula, East Coast		20131542	N Peninsula subunit_area: 341	NFL
NFL_116.fq.gz	20140125	Phoca vitulina	Phoca vitulina concolor	0	Male	muscle	DFO Atlantic	Garry Stenson	2013-12-30	Canada: Northern Peninsula, East Coast		20140125	N Peninsula subunit_area: 342	NFL
NFL_117.fq.gz	20161033	Phoca vitulina	Phoca vitulina concolor	7	Male	muscle	DFO Atlantic	Garry Stenson	2016-02-06	Canada: Northern Peninsula, East Coast		20161033	N Peninsula subunit_area: 341	NFL
NFL_118.fq.gz	20161080	Phoca vitulina	Phoca vitulina concolor	1	Female	muscle	DFO Atlantic	Garry Stenson	2016-01-23	Canada: Northern Peninsula, East Coast		20161080	N Peninsula subunit_area: 341	NFL
NFL_119.fq.gz	20181485	Phoca vitulina	Phoca vitulina concolor	NA	Female	muscle	DFO Atlantic	Garry Stenson	2018-02-26	Canada: Northeast Coast Nfld		20181485	Green Bay subunit_area: 340	NFL
NFL_120.fq.gz	20183418	Phoca vitulina	Phoca vitulina concolor	NA	Male	muscle	DFO Atlantic	Garry Stenson	2018-01-04	Canada: Northern Peninsula, East Coast		20183418	N Peninsula subunit_area: 342	NFL
NFL_122.fq.gz	20192992	Phoca vitulina	Phoca vitulina concolor	NA	Male	muscle	DFO Atlantic	Garry Stenson	2018-12-30	Canada: Northeast Coast Nfld		20192992	Green Bay subunit_area: 340	NFL
NFL_123.fq.gz	20192993	Phoca vitulina	Phoca vitulina concolor	NA	Male	muscle	DFO Atlantic	Garry Stenson	2018-12-19	Canada: Northeast Coast Nfld		20192993	Green Bay subunit_area: 340	NFL
NFL_124.fq.gz	20192994	Phoca vitulina	Phoca vitulina concolor	NA	Male	muscle	DFO Atlantic	Garry Stenson	2018-12-08	Canada: Northeast Coast Nfld		20192994	Green Bay subunit_area: 340	NFL
ORE_101.fq.gz	HMSC14-04-08-Pv	Phoca vitulina	Phoca vitulina richardii	not provided	not provided	skin	Oregon Marine Mammal Stranding Network, Newport, Oregon	James Rice	2014-04-08	USA: Florence	43.951867 N 124.144677 W	HMSC14-04-08-Pv	Florence	ORE
ORE_102.fq.gz	HMSC14-09-09-Pv	Phoca vitulina	Phoca vitulina richardii	not provided	not provided	skin	Oregon Marine Mammal Stranding Network, Newport, Oregon	James Rice	2014-09-09	USA: Waldport	44.434875 N 124.060343 W	HMSC14-09-09-Pv	Waldport	ORE
ORE_103.fq.gz	HMSC15-01-31-Pv	Phoca vitulina	Phoca vitulina richardii	not provided	not provided	skin	Oregon Marine Mammal Stranding Network, Newport, Oregon	James Rice	2015-01-31	USA: Newport	44.667155 N 124.060569 W	HMSC15-01-31-Pv	Newport	ORE
ORE_104.fq.gz	HMSC15-04-01-Pv	Phoca vitulina	Phoca vitulina richardii	not provided	not provided	skin	Oregon Marine Mammal Stranding Network, Newport, Oregon	James Rice	2015-04-01	USA: Winchester Bay	43.654 N 124.210361 W	HMSC15-04-01-Pv	Winchester Bay	ORE
ORE_105.fq.gz	HMSC15-04-02-Pv	Phoca vitulina	Phoca vitulina richardii	not provided	not provided	skin	Oregon Marine Mammal Stranding Network, Newport, Oregon	James Rice	2015-04-02	USA: Winchester Bay	43.622276 N 124.215651 W	HMSC15-04-02-Pv	Winchester Bay	ORE
ORE_106.fq.gz	HMSC15-04-04-Pv	Phoca vitulina	Phoca vitulina richardii	not provided	not provided	skin	Oregon Marine Mammal Stranding Network, Newport, Oregon	James Rice	2015-04-04	USA: Waldport	44.425068 N 124.08285 W	HMSC15-04-04-Pv	Waldport	ORE
ORE_107.fq.gz	HMSC15-08-30-Pv	Phoca vitulina	Phoca vitulina richardii	not provided	not provided	skin	Oregon Marine Mammal Stranding Network, Newport, Oregon	James Rice	2015-08-30	USA: Neskowin	45.124678 N 123.979715 W	HMSC15-08-30-Pv	Neskowin	ORE
ORE_108.fq.gz	HMSC15-09-30-Pv	Phoca vitulina	Phoca vitulina richardii	not provided	not provided	skin	Oregon Marine Mammal Stranding Network, Newport, Oregon	James Rice	2015-09-30	USA: South Beach	44.532687 N 124.075871 W	HMSC15-09-30-Pv	South Beach	ORE
ORE_109.fq.gz	HMSC15-10-08-Pv	Phoca vitulina	Phoca vitulina richardii	not provided	not provided	skin	Oregon Marine Mammal Stranding Network, Newport, Oregon	James Rice	2015-10-08	USA: Waldport	44.396363 N 124.088746 W	HMSC15-10-08-Pv	Waldport	ORE
ORE_110.fq.gz	HMSC16-02-29-Pv	Phoca vitulina	Phoca vitulina richardii	not provided	not provided	skin	Oregon Marine Mammal Stranding Network, Newport, Oregon	James Rice	2016-02-29	USA: Newport	44.627992 N 124.066224 W	HMSC16-02-29-Pv	Newport	ORE
ORE_111.fq.gz	HMSC17-05-13-Pv	Phoca vitulina	Phoca vitulina richardii	not provided	not provided	skin	Oregon Marine Mammal Stranding Network, Newport, Oregon	James Rice	2017-05-13	USA: Waldport	44.43687 N 124.084484 W	HMSC17-05-13-Pv	Waldport	ORE
ORE_112.fq.gz	HMSC17-05-14-Pv	Phoca vitulina	Phoca vitulina richardii	not provided	not provided	skin	Oregon Marine Mammal Stranding Network, Newport, Oregon	James Rice	2017-05-13	USA: Newport	44.673824 N 124.072069 W	HMSC17-05-14-Pv	Newport	ORE
ORE_113.fq.gz	HMSC17-10-23-Pv	Phoca vitulina	Phoca vitulina richardii	not provided	not provided	skin	Oregon Marine Mammal Stranding Network, Newport, Oregon	James Rice	2017-10-23	USA: Seal Rock	44.49205 N 124.083733 W	HMSC17-10-23-Pv	Seal Rock	ORE
ORE_114.fq.gz	HMSC19-04-12-Pv	Phoca vitulina	Phoca vitulina richardii	not provided	not provided	skin	Oregon Marine Mammal Stranding Network, Newport, Oregon	James Rice	2019-04-12	USA: Florence	43.88019 N 124.15567 W	HMSC19-04-12-Pv	Florence	ORE
ORE_115.fq.gz	HMSC19-04-14-Pv	Phoca vitulina	Phoca vitulina richardii	not provided	not provided	skin	Oregon Marine Mammal Stranding Network, Newport, Oregon	James Rice	2019-04-14	USA: Newport	44.65779 N 124.05989 W	HMSC19-04-14-Pv	Newport	ORE
ORE_116.fq.gz	HMSC19-04-22-Pv	Phoca vitulina	Phoca vitulina richardii	not provided	not provided	skin	Oregon Marine Mammal Stranding Network, Newport, Oregon	James Rice	2019-04-22	USA: Waldport	44.36662 N 124.09303 W	HMSC19-04-22-Pv	Waldport	ORE
ORE_117.fq.gz	HMSC19-05-04-Pv	Phoca vitulina	Phoca vitulina richardii	not provided	not provided	skin	Oregon Marine Mammal Stranding Network, Newport, Oregon	James Rice	2019-05-04	USA: Bandon	43.11105 N 124.43414 W	HMSC19-05-04-Pv	Bandon	ORE
ORE_118.fq.gz	HMSC19-06-20-Pv	Phoca vitulina	Phoca vitulina richardii	not provided	not provided	skin	Oregon Marine Mammal Stranding Network, Newport, Oregon	James Rice	2019-06-20	USA: Otter Rock	44.74676 N 124.06363 W	HMSC19-06-20-Pv	Otter Rock	ORE
ORE_119.fq.gz	HMSC20-02-28-Pv	Phoca vitulina	Phoca vitulina richardii	not provided	not provided	skin	Oregon Marine Mammal Stranding Network, Newport, Oregon	James Rice	2020-02-28	USA: Depoe Bay	44.838556 N 124.052933 W	HMSC20-02-28-Pv	Depoe Bay	ORE
ORE_120.fq.gz	HMSC20-05-30-Pv	Phoca vitulina	Phoca vitulina richardii	not provided	not provided	skin	Oregon Marine Mammal Stranding Network, Newport, Oregon	James Rice	2020-05-30	USA: Gleneden Beach	44.881703 N 124.037693 W	HMSC20-05-30-Pv	Gleneden Beach	ORE
SOG_101.fq.gz	PV1902	Phoca vitulina	Phoca vitulina richardii	not provided	female	blood	Marine Mammal Rescue Centre, Vancouver	Marine Mammal Rescue Centre, Vancouver	2019-02-18	Canada: Point Grey Park at Trafalgar Street	49.273585 N 123.164833 W	PV1902	Point Grey Park at Trafalgar Street, Vancouver	SOG	Jessical Seal
SOG_102.fq.gz	PV1917	Phoca vitulina	Phoca vitulina richardii	not provided	female	blood	Marine Mammal Rescue Centre, Vancouver	Marine Mammal Rescue Centre, Vancouver	2019-07-02	Canada: Port Moody	49.295557 N 122.875754 W	PV1917	Port Moody	SOG	Oprah Finfrey
SOG_103.fq.gz	PV1918	Phoca vitulina	Phoca vitulina richardii	not provided	male	blood	Marine Mammal Rescue Centre, Vancouver	Marine Mammal Rescue Centre, Vancouver	2019-07-03	Canada: Hardy Island	49.739043 N 124.213356 W	PV1918	Hardy Island	SOG	Fin Diesel
SOG_104.fq.gz	PV1925	Phoca vitulina	Phoca vitulina richardii	not provided	male	blood	Marine Mammal Rescue Centre, Vancouver	Marine Mammal Rescue Centre, Vancouver	2019-07-12	Canada: Ogden Point	48.415352 N 123.38764 W	PV1925	Ogden Point, Victoria	SOG	Walrus
SOG_105.fq.gz	PV1926	Phoca vitulina	Phoca vitulina richardii	not provided	female	blood	Marine Mammal Rescue Centre, Vancouver	Marine Mammal Rescue Centre, Vancouver	2019-07-13	Canada: Cowichan Bay	48.742181 N 123.621188 W	PV1926	Cowichan Bay	SOG	Scarlett Joplankton
SOG_106.fq.gz	PV1931	Phoca vitulina	Phoca vitulina richardii	not provided	male	blood	Marine Mammal Rescue Centre, Vancouver	Marine Mammal Rescue Centre, Vancouver	2019-07-16	Canada: Holland Park	49.217138 N 122.866592 W	PV1931	Holland Park	SOG	Sean Cannery
SOG_107.fq.gz	PV1933	Phoca vitulina	Phoca vitulina richardii	not provided	female	blood	Marine Mammal Rescue Centre, Vancouver	Marine Mammal Rescue Centre, Vancouver	2019-07-16	Canada: Genoa Bay	48.759621 N 123.599735 W	PV1933	Genoa Bay	SOG	Impala
SOG_108.fq.gz	PV1937	Phoca vitulina	Phoca vitulina richardii	not provided	male	blood	Marine Mammal Rescue Centre, Vancouver	Marine Mammal Rescue Centre, Vancouver	2019-07-18	Canada: Port Moody	49.295557 N 122.875754 W	PV1937	Port Moody	SOG	Ryan Seal-Crest
SOG_109.fq.gz	PV1938	Phoca vitulina	Phoca vitulina richardii	not provided	female	blood	Marine Mammal Rescue Centre, Vancouver	Marine Mammal Rescue Centre, Vancouver	2019-07-19	Canada: Dundarave Beach	49.332854 N 123.183537 W	PV1938	Dundarave Beach, West Vancouver	SOG	Roe Paul
SOG_110.fq.gz	PV1939	Phoca vitulina	Phoca vitulina richardii	not provided	female	blood	Marine Mammal Rescue Centre, Vancouver	Marine Mammal Rescue Centre, Vancouver	2019-07-20	Canada: McNeill Bay	48.412602 N 123.313293 W	PV1939	McNeill Bay	SOG	Shell-en DeGeneres
SOG_111.fq.gz	PV1940	Phoca vitulina	Phoca vitulina richardii	not provided	male	blood	Marine Mammal Rescue Centre, Vancouver	Marine Mammal Rescue Centre, Vancouver	2019-07-20	Canada: Saturna Island	48.775453 N 123.169564 W	PV1940	Saturna Island	SOG	Moose
SOG_112.fq.gz	PV1944	Phoca vitulina	Phoca vitulina richardii	not provided	male	blood	Marine Mammal Rescue Centre, Vancouver	Marine Mammal Rescue Centre, Vancouver	2019-07-21	Canada: Salt Spring Island	48.827279 N 123.533296 W	PV1944	Salt Spring Island	SOG	Giant Anteater
SOG_113.fq.gz	PV1946	Phoca vitulina	Phoca vitulina richardii	not provided	female	blood	Marine Mammal Rescue Centre, Vancouver	Marine Mammal Rescue Centre, Vancouver	2019-07-22	Canada: Southlands	49.215194 N 123.178205 W	PV1946	Southlands	SOG	Beyonseal
SOG_114.fq.gz	PV1949	Phoca vitulina	Phoca vitulina richardii	not provided	male	blood	Marine Mammal Rescue Centre, Vancouver	Marine Mammal Rescue Centre, Vancouver	2019-07-23	Canada: Campbell River	50.029390 N 125.240651 W	PV1949	Campbell River	SOG	Prawn Legend
SOG_115.fq.gz	PV1950	Phoca vitulina	Phoca vitulina richardii	not provided	female	blood	Marine Mammal Rescue Centre, Vancouver	Marine Mammal Rescue Centre, Vancouver	2019-07-24	Canada: Spanish Banks	49.277224 N 123.216499 W	PV1950	Spanish Banks	SOG	Taylor Drift
SOG_116.fq.gz	PV1952	Phoca vitulina	Phoca vitulina richardii	not provided	male	blood	Marine Mammal Rescue Centre, Vancouver	Marine Mammal Rescue Centre, Vancouver	2019-07-25	Canada: Bowser	49.445035 N 124.68382 W	PV1952	Bowser	SOG	Mackerel-more
SOG_117.fq.gz	PV1953	Phoca vitulina	Phoca vitulina richardii	not provided	female	blood	Marine Mammal Rescue Centre, Vancouver	Marine Mammal Rescue Centre, Vancouver	2019-07-25	Canada: Esquimalt Lagoon	48.427561 N 123.468487 W	PV1953	Esquimalt Lagoon	SOG	Algae Wong
SOG_118.fq.gz	PV1957	Phoca vitulina	Phoca vitulina richardii	not provided	male	blood	Marine Mammal Rescue Centre, Vancouver	Marine Mammal Rescue Centre, Vancouver	2019-07-26	Canada: Nelson Island	49.659687 N 124.133244 W	PV1957	Quarry Bay, Nelson Island	SOG	Ringo Starfish
SOG_119.fq.gz	PV1959	Phoca vitulina	Phoca vitulina richardii	not provided	male	blood	Marine Mammal Rescue Centre, Vancouver	Marine Mammal Rescue Centre, Vancouver	2019-07-27	Canada: Galiano Island	48.935702 N 123.456209 W	PV1959	Galiano Island	SOG	Jaguar
SOG_120.fq.gz	PV1962	Phoca vitulina	Phoca vitulina richardii	not provided	male	blood	Marine Mammal Rescue Centre, Vancouver	Marine Mammal Rescue Centre, Vancouver	2019-07-29	Canada: Crofton	48.872066 N 123.638719 W	PV1962	Crofton	SOG	Babirusa
SOG_121.fq.gz	PV1963	Phoca vitulina	Phoca vitulina richardii	not provided	male	blood	Marine Mammal Rescue Centre, Vancouver	Marine Mammal Rescue Centre, Vancouver	2019-07-29	Canada: White Rock	49.017788 N 122.801968 W	PV1963	White Rock	SOG	Tom Cruiseship
SOG_122.fq.gz	PV1967	Phoca vitulina	Phoca vitulina richardii	not provided	female	blood	Marine Mammal Rescue Centre, Vancouver	Marine Mammal Rescue Centre, Vancouver	2019-07-31	Canada: Cowichan Bay	48.742181 N 123.621188 W	PV1967	Cowichan Bay	SOG	Marge Shrimpson
SOG_123.fq.gz	PV1971	Phoca vitulina	Phoca vitulina richardii	not provided	male	blood	Marine Mammal Rescue Centre, Vancouver	Marine Mammal Rescue Centre, Vancouver	2019-07-31	Canada: Anvil Island	49.513083 N 123.305786 W	PV1971	Anvil Island	SOG	David Hassealhoff
SOG_124.fq.gz	PV1972	Phoca vitulina	Phoca vitulina richardii	not provided	male	blood	Marine Mammal Rescue Centre, Vancouver	Marine Mammal Rescue Centre, Vancouver	2019-08-01	Canada: Halibut Island	48.620183 N 123.272493 W	PV1972	Halibut Island / IWNCC	SOG	Grizzly Bear
SOG_125.fq.gz	PV1973	Phoca vitulina	Phoca vitulina richardii	not provided	female	blood	Marine Mammal Rescue Centre, Vancouver	Marine Mammal Rescue Centre, Vancouver	2019-08-01	Canada: False Creek	49.269855 N 123.128879 W	PV1973	False Creek	SOG	Portia de Rossea
SOG_126.fq.gz	PV1974	Phoca vitulina	Phoca vitulina richardii	not provided	male	blood	Marine Mammal Rescue Centre, Vancouver	Marine Mammal Rescue Centre, Vancouver	2019-08-01	Canada: MacAuley Point Victoria	48.418302 N 123.410735 W	PV1974	MacAuley Point Victoria	SOG	Paul McCarpney
SOG_127.fq.gz	PV1975	Phoca vitulina	Phoca vitulina richardii	not provided	male	blood	Marine Mammal Rescue Centre, Vancouver	Marine Mammal Rescue Centre, Vancouver	2019-08-02	Canada: Port Moody	49.295557 N 122.875754 W	PV1975	Port Moody	SOG	Scott McGillivray
SOG_128.fq.gz	PV1976	Phoca vitulina	Phoca vitulina richardii	not provided	male	blood	Marine Mammal Rescue Centre, Vancouver	Marine Mammal Rescue Centre, Vancouver	2019-08-02	Canada: Cowichan Bay	48.742181 N 123.621188 W	PV1976	Cowichan Bay	SOG	Bengal Tiger
SOG_129.fq.gz	PV1979	Phoca vitulina	Phoca vitulina richardii	not provided	male	blood	Marine Mammal Rescue Centre, Vancouver	Marine Mammal Rescue Centre, Vancouver	2019-08-03	Canada: Fraser River	49.116203 N 123.189863 W	PV1979	Fraser River	SOG	Gillbert Brown
SOG_130.fq.gz	PV1981	Phoca vitulina	Phoca vitulina richardii	not provided	female	blood	Marine Mammal Rescue Centre, Vancouver	Marine Mammal Rescue Centre, Vancouver	2019-08-03	Canada: Esquimalt	48.423876 N 123.422908 W	PV1981	Esquimalt	SOG	Viola DaFish
SOG_131.fq.gz	PV1982	Phoca vitulina	Phoca vitulina richardii	not provided	female	blood	Marine Mammal Rescue Centre, Vancouver	Marine Mammal Rescue Centre, Vancouver	2019-08-04	Canada: Lions Gate Bridge	49.314797 N 123.13966 W	PV1982	Stanley Park / Lions Gate Bridge	SOG	Lou-seal Ball
SOG_132.fq.gz	PV1983	Phoca vitulina	Phoca vitulina richardii	not provided	female	blood	Marine Mammal Rescue Centre, Vancouver	Marine Mammal Rescue Centre, Vancouver	2019-08-05	Canada: Mayne Island	48.846374 N 123.292452 W	PV1983	Mayne Island	SOG	Flying Squirrel
SOG_133.fq.gz	PV1984	Phoca vitulina	Phoca vitulina richardii	not provided	female	blood	Marine Mammal Rescue Centre, Vancouver	Marine Mammal Rescue Centre, Vancouver	2019-08-05	Canada: Campbell River	50.036888 N 125.243398 W	PV1984	Campbell River	SOG	Hake Lively
SOG_134.fq.gz	PV1988	Phoca vitulina	Phoca vitulina richardii	not provided	female	blood	Marine Mammal Rescue Centre, Vancouver	Marine Mammal Rescue Centre, Vancouver	2019-08-08	Canada: Wise Island	48.901306 N 123.445696 W	PV1988	Wise Island	SOG	Zebra
SOG_135.fq.gz	PV1989	Phoca vitulina	Phoca vitulina richardii	not provided	female	blood	Marine Mammal Rescue Centre, Vancouver	Marine Mammal Rescue Centre, Vancouver	2019-08-09	Canada: North Shore Shipyards	49.307932 N 123.083236 W	PV1989	North Shore Shipyards	SOG	Emily Carp
SOG_136.fq.gz	PV1990	Phoca vitulina	Phoca vitulina richardii	not provided	male	blood	Marine Mammal Rescue Centre, Vancouver	Marine Mammal Rescue Centre, Vancouver	2019-08-09	Canada: Stanley Park	49.307790 N 123.143801 W	PV1990	Stanley Park	SOG	Marlin Gaye
SOG_137.fq.gz	PV1991	Phoca vitulina	Phoca vitulina richardii	not provided	female	blood	Marine Mammal Rescue Centre, Vancouver	Marine Mammal Rescue Centre, Vancouver	2019-08-10	Canada: Galiano Island	48.918559 N 123.439043 W	PV1991	Galiano Island	SOG	Spirit Bear
SOG_138.fq.gz	PV1992	Phoca vitulina	Phoca vitulina richardii	not provided	female	blood	Marine Mammal Rescue Centre, Vancouver	Marine Mammal Rescue Centre, Vancouver	2019-08-10	Canada: Chemainus	48.923918 N 123.711816 W	PV1992	Chemainus Sawmill	SOG	Fennec Fox
SOG_139.fq.gz	PV1996	Phoca vitulina	Phoca vitulina richardii	not provided	female	blood	Marine Mammal Rescue Centre, Vancouver	Marine Mammal Rescue Centre, Vancouver	2019-08-16	Canada: Galiano Island	48.926680 N 123.443163 W	PV1996	Galiano Island	SOG	Blue Whale
SOG_140.fq.gz	PV1997	Phoca vitulina	Phoca vitulina richardii	not provided	male	blood	Marine Mammal Rescue Centre, Vancouver	Marine Mammal Rescue Centre, Vancouver	2019-08-19	Canada: Stanley Park	49.307790 N 123.143801 W	PV1997	Stanley Park	SOG	Bradley Grouper
SOG_141.fq.gz	PV1998	Phoca vitulina	Phoca vitulina richardii	not provided	female	blood	Marine Mammal Rescue Centre, Vancouver	Marine Mammal Rescue Centre, Vancouver	2019-08-19	Canada: Burrard Yacht Club	49.313287 N 123.092644 W	PV1998	Burrard Yacht Club	SOG	Uma Sturgeon
