## Additional File S3 for "Population genomics of harbour seal *Phoca vitulina* from northern British Columbia through California and comparison to the Atlantic subspecies"

### Sheet: PCA_scores_Pac_all_indivs
indiv	PC1	PC2	PC3	PC4	sample_title	sex	collection_date	lat_lon	description
CAL_101	6.26232	4.51097	4.9841	6.70169	HS-2664	Female	2017-03-09	35.1394 N 120.6448 W	Pismo Beach
CAL_102	6.35819	3.2819	3.26129	1.79781	HS-2671	Male	2017-03-22	36.5669 N 121.9472 W	Pebble Beach
CAL_103	6.04033	4.74054	5.43942	7.3489	HS-2673	Male	2017-03-31	35.2916 N 120.881 W	Los Osos
CAL_104	6.05147	-0.473214	0.526509	-2.47773	HS-2688	Female	2017-04-10	38.4433 N 123.1262 W	Jenner
CAL_105	6.7675	0.322771	1.4062	-0.907301	HS-2719	Female	2017-05-07	38.8025 N 123.5835 W	Anchor Bay
CAL_106	5.73879	-1.40361	-0.286731	-2.85856	HS-2724	Female	2017-05-13	38.4462 N 123.1274 W	Jenner
CAL_107	6.7745	0.528796	-0.7281	-4.00048	HS-2750	Female	2017-12-27	38.9558 N 123.7298 W	Point Arena
CAL_108	5.61725	0.121149	-0.356793	-5.10369	HS-2754	Male	2018-02-14	37.8975 N 122.7107 W	Bolinas
CAL_109	6.05128	4.72628	4.29358	3.55907	HS-2760	Female	2018-03-22	35.329910 N 120.844312 W	Morro Bay
CAL_110	5.6464	-0.860997	-1.19763	-2.49305	HS-2768	Female	2018-04-13	37.9083 N 122.6733 W	Stinson Beach
CAL_111	4.82341	-0.492525	-3.17501	-2.07941	HS-2785	Male	2018-04-29	39.504846 N 123.78692 W	Fort Bragg
CAL_112	6.46523	-0.0525561	0.343821	-1.55285	HS-2794	Female	2018-06-17	37.0041 N 122.1858 W	Davenport
CAL_113	6.11077	4.39914	3.35407	4.50604	HS-2796	Female	2018-07-07	36.6043 N 121.8938 W	Monterey
CAL_114	6.55236	2.67464	3.22361	2.70288	HS-2800	Male	2018-09-02	38.72612 N 123.4824 W	The Sea Ranch
CAL_115	5.43661	-1.19917	0.230062	-3.74364	HS-2801	Male	2019-01-28	37.8662 N 122.4354 W	Tiburon
CAL_116	5.96321	0.689841	0.661781	-3.07349	HS-2805	Female	2019-03-09	37.2252 N 122.4091 W	Pescadero
CAL_117	6.93945	4.84961	4.56414	6.32454	HS-2816	Female	2019-03-27	35.601237 N 121.135974 W	San Simeon
CAL_118	6.38815	1.73436	0.650501	1.5446	HS-2818	Male	2019-03-28	36.9714 N 121.913 W	Aptos
CAL_119	5.2471	-0.769517	0.315406	-3.88793	HS-2820	Male	2019-03-30	38.7213 N 123.4708 W	The Sea Ranch
CAL_120	5.30423	1.10662	0.872337	-2.58747	HS-2822	Female	2019-03-31	37.5059 N 122.5038 W	Princeton-by-the-Sea
CAL_121	5.69562	-0.159175	0.848257	-3.01866	HS-2863	Male	2019-05-16	37.7689 N 122.5132 W	San Francisco
CAL_122	5.84252	5.39727	3.96395	5.48631	HS-2868	Male	2019-05-25	37.871535 N 122.495883 W	Sausalito
CAL_123	5.80771	-1.14724	0.280143	-5.77314	HS-2871	Male	2019-05-31	36.8115 N 121.7891 W	Moss Landing
CAL_124	5.94822	-0.629542	-0.579794	-2.51522	HS-2873	Male	2019-06-07	37.763 N 122.5116 W	San Francisco
CAL_125	5.37802	-0.28062	0.560015	-2.55978	HS-2876	Female	2019-06-12	36.9527 N 122.041 W	Santa Cruz
CAL_126	6.58382	1.60693	0.555551	-3.08247	HS-2881	Male	2019-06-23	37.8306 N 122.537 W	Sausalito
CAL_127	6.24868	1.96705	1.43127	2.14487	HS-2883	Male	2019-07-07	37.5233 N 122.5176 W	Moss Beach
CAL_128	5.95145	0.537912	1.31679	-2.77173	HS-2908	Female	2020-04-16	38.7213 N 123.4709 W	The Sea Ranch
CAL_129	5.91586	0.46242	-0.731763	-4.07777	HS-2912	Male	2020-04-26	39.5645 N 123.7674 W	Fort Bragg
CAL_130	5.56669	0.469941	-0.719971	-2.22884	HS-2920	Female	2020-05-06	38.3296 N 123.0456 W	Bodega Bay
NBC_108	-4.96153	-0.406001	0.609679	1.08342	539	not provided		50.886833 N 127.348885 W	Queen Charlotte Strait
NBC_109	-3.80964	1.13233	-0.987826	2.59235	1073QCS	not provided		50.886833 N 127.348885 W	Queen Charlotte Strait
NBC_111	-2.62614	1.10842	-1.16417	3.2803	1159	not provided		54.229385 N 133.022814 W	Langara (Haida Gwaii)
NBC_112	-2.68745	0.90724	-0.321142	2.14707	PV1903	male	2019-05-02	54.319032 N 130.326652 W	Prince Rupert
NBC_113	-2.68843	-0.335771	-1.01571	1.37751	PV1905	female	2019-06-02	54.055230 N 132.164586 W	Collision Point, Masset
NBC_114	-3.96877	1.94252	-0.608076	0.173699	PV1919	male	2019-07-03	50.680706 N 125.728203 W	Glendale Cove (Knight Inlet)
NBC_115	-3.95641	0.0370625	-0.831621	0.367421	PV1948	female	2019-07-22	50.582405 N 126.924477 W	Alert Bay, QCS
ORE_101	4.15555	-2.40618	-1.31727	0.909469	HMSC14-04-08-Pv	not provided	2014-04-08	43.951867 N 124.144677 W	Florence
ORE_102	5.67056	-1.03052	-0.377639	0.170706	HMSC14-09-09-Pv	not provided	2014-09-09	44.434875 N 124.060343 W	Waldport
ORE_103	6.04745	0.324524	-0.924012	-3.54261	HMSC15-01-31-Pv	not provided	2015-01-31	44.667155 N 124.060569 W	Newport
ORE_105	5.53441	0.584859	0.720758	-0.778997	HMSC15-04-02-Pv	not provided	2015-04-02	43.622276 N 124.215651 W	Winchester Bay
ORE_106	1.18883	-4.97642	-3.87305	4.61878	HMSC15-04-04-Pv	not provided	2015-04-04	44.425068 N 124.08285 W	Waldport
ORE_107	3.40853	-3.39204	-4.92668	3.34559	HMSC15-08-30-Pv	not provided	2015-08-30	45.124678 N 123.979715 W	Neskowin
ORE_108	5.85514	-0.738479	0.591914	-3.24365	HMSC15-09-30-Pv	not provided	2015-09-30	44.532687 N 124.075871 W	South Beach
ORE_109	4.89361	-1.318	-2.18708	0.662799	HMSC15-10-08-Pv	not provided	2015-10-08	44.396363 N 124.088746 W	Waldport
ORE_110	2.0393	-5.44353	-6.92051	4.27525	HMSC16-02-29-Pv	not provided	2016-02-29	44.627992 N 124.066224 W	Newport
ORE_111	2.86488	-3.81947	-4.89477	4.36696	HMSC17-05-13-Pv	not provided	2017-05-13	44.43687 N 124.084484 W	Waldport
ORE_112	3.19854	-5.05696	-3.52022	4.38669	HMSC17-05-14-Pv	not provided	2017-05-13	44.673824 N 124.072069 W	Newport
ORE_113	5.22429	0.0436618	0.380188	-2.71697	HMSC17-10-23-Pv	not provided	2017-10-23	44.49205 N 124.083733 W	Seal Rock
ORE_114	4.51672	-3.1431	-1.56566	-0.482463	HMSC19-04-12-Pv	not provided	2019-04-12	43.88019 N 124.15567 W	Florence
ORE_115	5.64818	0.740853	0.276223	-1.88834	HMSC19-04-14-Pv	not provided	2019-04-14	44.65779 N 124.05989 W	Newport
ORE_116	5.07695	-1.209	-2.32812	0.0437262	HMSC19-04-22-Pv	not provided	2019-04-22	44.36662 N 124.09303 W	Waldport
ORE_117	3.57653	-3.09093	-3.65029	1.85799	HMSC19-05-04-Pv	not provided	2019-05-04	43.11105 N 124.43414 W	Bandon
ORE_118	3.87115	-4.26993	-4.04203	2.2286	HMSC19-06-20-Pv	not provided	2019-06-20	44.74676 N 124.06363 W	Otter Rock
ORE_119	2.58499	-4.91998	-5.9312	3.96369	HMSC20-02-28-Pv	not provided	2020-02-28	44.838556 N 124.052933 W	Depoe Bay
ORE_120	1.88384	-6.25497	-5.51643	5.26605	HMSC20-05-30-Pv	not provided	2020-05-30	44.881703 N 124.037693 W	Gleneden Beach
SOG_101	-5.95788	-3.34248	2.72129	-0.267302	PV1902	female	2019-02-18	49.273585 N 123.164833 W	Point Grey Park at Trafalgar Street, Vancouver
SOG_102	-4.20992	3.89721	-3.39574	-0.390424	PV1917	female	2019-07-02	49.295557 N 122.875754 W	Port Moody
SOG_103	-5.29748	0.391784	-1.41682	1.6308	PV1918	male	2019-07-03	49.739043 N 124.213356 W	Hardy Island
SOG_104	-4.64548	-2.18244	1.09025	0.0571742	PV1925	male	2019-07-12	48.415352 N 123.38764 W	Ogden Point, Victoria
SOG_105	-5.27685	-2.32459	2.95548	-0.0314551	PV1926	female	2019-07-13	48.742181 N 123.621188 W	Cowichan Bay
SOG_106	-6.31028	-1.59416	2.67412	-0.193788	PV1931	male	2019-07-16		Holland Park
SOG_107	-6.0966	-1.88118	2.27702	-0.77251	PV1933	female	2019-07-16	48.759621 N 123.599735 W	Genoa Bay
SOG_108	-7.27731	9.12327	-7.11698	-1.05618	PV1937	male	2019-07-18	49.295557 N 122.875754 W	Port Moody
SOG_109	-4.99221	-2.06327	1.54563	-0.398945	PV1938	female	2019-07-19	49.332854 N 123.183537 W	Dundarave Beach, West Vancouver
SOG_110	-5.9503	-1.96309	2.35591	-0.827969	PV1939	female	2019-07-20	48.412602 N 123.313293 W	McNeill Bay
SOG_111	-6.43185	-2.32409	3.15767	-2.06403	PV1940	male	2019-07-20	48.775453 N 123.169564 W	Saturna Island
SOG_112	-5.60764	-1.72489	2.37734	-0.631273	PV1944	male	2019-07-21	48.827279 N 123.533296 W	Salt Spring Island
SOG_113	-5.45979	-1.21515	0.501309	-0.669479	PV1946	female	2019-07-22	49.215194 N 123.178205 W	Southlands
SOG_114	-4.72502	-0.536094	0.775604	0.636436	PV1949	male	2019-07-23	50.029390 N 125.240651 W	Campbell River
SOG_115	-6.20363	5.3704	-4.64841	-1.23512	PV1950	female	2019-07-24	49.277224 N 123.216499 W	Spanish Banks
SOG_116	-5.66412	-1.24068	0.517774	1.26624	PV1952	male	2019-07-25	49.445035 N 124.68382 W	Bowser
SOG_117	-5.14451	-1.64423	2.53099	-0.306205	PV1953	female	2019-07-25	48.427561 N 123.468487 W	Esquimalt Lagoon
SOG_118	-4.53414	1.6822	-1.50977	0.659272	PV1957	male	2019-07-26	49.659687 N 124.133244 W	Quarry Bay, Nelson Island
SOG_119	-5.95019	-1.6715	1.8409	0.799301	PV1959	male	2019-07-27	48.935702 N 123.456209 W	Galiano Island
SOG_120	-6.01246	-1.81412	2.49046	-0.90882	PV1962	male	2019-07-29	48.872066 N 123.638719 W	Crofton
SOG_121	-6.06979	-0.69189	2.80104	-0.81664	PV1963	male	2019-07-29	49.017788 N 122.801968 W	White Rock
SOG_122	-5.83059	-1.14214	2.54689	-1.52113	PV1967	female	2019-07-31	48.742181 N 123.621188 W	Cowichan Bay
SOG_123	-4.50534	0.577232	0.430663	0.283748	PV1971	male	2019-07-31	49.513083 N 123.305786 W	Anvil Island
SOG_124	-5.81307	-2.94805	3.60784	0.215897	PV1972	male	2019-08-01	48.620183 N 123.272493 W	Halibut Island / IWNCC
SOG_125	-6.37647	4.6822	-3.93148	-1.53182	PV1973	female	2019-08-01	49.269855 N 123.128879 W	False Creek
SOG_126	-4.93454	-1.05688	1.72412	0.0222877	PV1974	male	2019-08-01	48.418302 N 123.410735 W	MacAuley Point Victoria
SOG_127	-5.90316	5.76727	-3.83994	0.098648	PV1975	male	2019-08-02	49.295557 N 122.875754 W	Port Moody
SOG_128	-6.02428	-2.39701	3.88288	-2.30863	PV1976	male	2019-08-02	48.742181 N 123.621188 W	Cowichan Bay
SOG_129	-5.63207	0.179731	-0.10113	1.36294	PV1979	male	2019-08-03	49.116203 N 123.189863 W	Fraser River
SOG_130	-5.3629	-1.72085	3.09194	-1.3827	PV1981	female	2019-08-03	48.423876 N 123.422908 W	Esquimalt
SOG_131	-6.7991	6.94261	-3.35604	-1.45672	PV1982	female	2019-08-04	49.314797 N 123.13966 W	Stanley Park / Lions Gate Bridge
SOG_132	-5.26671	-2.66752	2.16595	-0.677829	PV1983	female	2019-08-05	48.846374 N 123.292452 W	Mayne Island
SOG_133	-4.80291	-0.724416	1.01514	0.150045	PV1984	female	2019-08-05	50.036888 N 125.243398 W	Campbell River
SOG_134	-5.67476	-1.09954	2.44887	0.249935	PV1988	female	2019-08-08	48.901306 N 123.445696 W	Wise Island
SOG_135	-5.38912	6.62873	-4.78867	-0.512407	PV1989	female	2019-08-09	49.307932 N 123.083236 W	North Shore Shipyards
SOG_136	-6.65566	4.76533	-5.22416	-1.67522	PV1990	male	2019-08-09	49.307790 N 123.143801 W	Stanley Park
SOG_137	-5.00126	-0.863231	2.42317	-0.561732	PV1991	female	2019-08-10	48.918559 N 123.439043 W	Galiano Island
SOG_138	-5.94949	-1.35481	2.04693	-0.703361	PV1992	female	2019-08-10	48.923918 N 123.711816 W	Chemainus Sawmill
SOG_139	-6.51263	-2.39836	3.51589	0.264161	PV1996	female	2019-08-16	48.926680 N 123.443163 W	Galiano Island
SOG_140	-5.72091	-0.711882	1.39154	1.05593	PV1997	male	2019-08-19	49.307790 N 123.143801 W	Stanley Park
SOG_141	-6.04575	5.62043	-4.55773	-1.63966	PV1998	female	2019-08-19	49.313287 N 123.092644 W	Burrard Yacht Club

### Sheet: PCA_scores_Atl_all_indivs
indiv	PC1	PC2	PC3	PC4	sample_title	sex	collection_date	lat_lon	description
EQB_101	0.939226	-7.43117	-1.65896	-1.43518	1057	Female	2019-06-13	48.41417 N 68.83306 W	St. Lawrence Est., bic
EQB_102	0.392926	-2.54982	-0.86818	2.90485	1059	Male	2019-06-13	48.42806 N 68.835 W	St. Lawrence Est., bic
EQB_103	1.60302	-3.72001	-1.42067	-1.22992	1060	Male	2019-06-13	48.40556 N 68.84111 W	St. Lawrence Est., bic
EQB_104	2.09388	-7.72281	-2.573	-3.21012	1061	Male	2019-06-13	48.39083 N 68.86972 W	St. Lawrence Est., bic
EQB_105	-0.312506	-2.50995	0.104856	2.07093	1062	Male	2019-06-13	48.39528 N 68.90222 W	St. Lawrence Est., bic
EQB_106	0.636847	-1.77291	0.610821	0.894614	1063	Female	2019-06-13	48.39194 N 68.90389 W	St. Lawrence Est., bic
EQB_107	0.396683	-3.30459	-1.48831	-0.150334	1064	NA	2019-06-13	48.41028 N 68.89361 W	St. Lawrence Est., bic
EQB_108	1.5039	-0.988355	-0.707758	3.89273	1066	Male	2019-06-14	48.41667 N 68.84056 W	St. Lawrence Est., bic
EQB_109	0.338887	-2.13653	-1.4358	1.7895	1067	Female	2019-06-14	48.41222 N 68.86778 W	St. Lawrence Est., bic
EQB_110	0.877713	-3.89227	-0.678073	-0.447657	1068	Male	2019-06-14	48.41222 N 68.86778 W	St. Lawrence Est., bic
EQB_111	-0.11141	-1.86501	-1.21051	0.865974	1069	Male	2019-06-14	48.41222 N 68.86694 W	St. Lawrence Est., bic
EQB_112	3.45252	-5.7043	-2.71049	-1.58295	1070	Male	2019-06-14	48.40861 N 68.87472 W	St. Lawrence Est., bic
EQB_113	0.384902	-4.91286	-2.58635	1.04423	1072	Male	2019-06-14	48.40778 N 68.88583 W	St. Lawrence Est., bic
EQB_114	5.95265	0.712753	-0.744823	2.19267	1074	Female	2019-06-18	48.69306 N 68.05 W	St. Lawrence Est., metis
EQB_115	8.90932	3.86727	1.06669	-0.639656	1075	Male	2019-06-18	48.68556 N 68.02972 W	St. Lawrence Est., metis
EQB_116	8.77698	4.27902	1.91757	-3.70779	1089	Female	2019-06-18	48.68028 N 68.00194 W	St. Lawrence Est., metis
EQB_117	8.90539	3.10923	1.07837	-3.8585	1090	Female	2019-06-18	48.69417 N 68.98333 W	St. Lawrence Est., metis
EQB_118	7.95483	2.83768	1.09883	-0.424354	1091	Male	2019-06-18	48.67583 N 68.01722 W	St. Lawrence Est., metis
EQB_119	4.34672	0.467708	0.729573	5.39977	1092	Male	2019-06-18	48.69333 N 68.035 W	St. Lawrence Est., metis
EQB_120	3.40357	0.763982	0.912134	5.44387	1073QC	Female	2019-06-18	48.68611 N 68.06083 W	St. Lawrence Est., metis
LAB_101	-2.49037	1.54359	2.74188	-6.96252	20040408	Female	2003-10-11		East Coast Labrador
LAB_102	-2.76759	-0.0743205	2.15477	-1.6202	20040410	Male	2003-10-11		East Coast Labrador
LAB_103	-3.29843	0.592804	1.23038	0.401982	20040411	Male	2003-10-11		East Coast Labrador
LAB_104	-3.23605	0.48515	1.59779	-0.84956	20040412	Female	2003-10-11		East Coast Labrador
LAB_105	-2.84227	0.293255	5.06288	-3.02944	20040413	Female	2003-10-11		East Coast Labrador
LAB_106	-1.20843	0.824587	1.64063	0.413769	20060434	Female	2006-08-17		Southeast Coast Labrador
LAB_107	-1.37225	0.857906	-0.0998635	0.772928	20060435	Female	2006-08-18		Southeast Coast Labrador
NFL_101	-2.62233	4.7199	-6.18242	0.965961	19973290	Male	1997-01-27		N Peninsula subunit_area: 341
NFL_103	-1.70815	2.74928	-5.56735	-0.710395	20050347	Female	2004-11-15		N Peninsula subunit_area: 342
NFL_104	-1.69219	1.90118	2.95352	2.13734	20052638	Male	2005-01-11		Green Bay subunit_area: 340
NFL_105	-2.25579	0.459465	2.39161	0.236473	20061302	Male	2006-02-06		N Peninsula subunit_area: 341
NFL_106	-0.472659	-1.15162	2.75876	-0.847948	20062941	Male	2006-11-27		N Peninsula subunit_area: 342
NFL_107	-2.24016	-0.441832	2.11934	-0.582761	20072714	Female	2007-02-06		N Peninsula subunit_area: 341
NFL_108	-1.62686	0.590199	-0.432655	-1.37912	20080038	Female	2007-12-29		Port aux Basque subunit_area: 301
NFL_109	-1.89356	1.0832	2.95094	4.28727	20082089	Male	2008-02-06		Green Bay subunit_area: 340
NFL_110	-1.91222	1.15433	0.789754	-1.94119	20082388	Male	2007-12-15		N Peninsula subunit_area: 342
NFL_111	-2.58403	2.1222	-4.56314	-1.36926	20123851	Male	2012-01-30		N Peninsula subunit_area: 341
NFL_112	-2.2407	-1.00992	0.842184	-3.36816	20123853	Male	2012-01-30		N Peninsula subunit_area: 341
NFL_113	-2.0053	0.299967	1.5323	1.80792	20123854	Male	2012-01-30		N Peninsula subunit_area: 341
NFL_114	-1.76104	5.12006	-4.51556	0.0427293	20131541	Male	2012-12-30		N Peninsula subunit_area: 341
NFL_115	-2.76537	0.946786	2.04839	-2.63211	20131542	Male	2013-02-02		N Peninsula subunit_area: 341
NFL_116	-0.943735	-0.691907	-1.73267	0.113114	20140125	Male	2013-12-30		N Peninsula subunit_area: 342
NFL_117	-1.45855	0.430577	0.910204	0.763153	20161033	Male	2016-02-06		N Peninsula subunit_area: 341
NFL_118	-1.95867	-0.898644	2.54928	-1.80343	20161080	Female	2016-01-23		N Peninsula subunit_area: 341
NFL_119	-1.99935	0.847759	3.59247	3.33938	20181485	Female	2018-02-26		Green Bay subunit_area: 340
NFL_120	-2.39244	3.5876	-6.65128	-0.237303	20183418	Male	2018-01-04		N Peninsula subunit_area: 342
NFL_122	-2.45412	0.881158	3.09127	4.33954	20192992	Male	2018-12-30		Green Bay subunit_area: 340
NFL_123	-2.10097	4.06656	-5.73078	-0.787264	20192993	Male	2018-12-19		Green Bay subunit_area: 340
NFL_124	-2.14248	1.18365	3.08146	-1.3136	20192994	Male	2018-12-08		Green Bay subunit_area: 340

### Sheet: PCA_scores_Pac_pruned
indiv	PC1	PC2	PC3	PC4	sample_title	sex	collection_date	lat_lon	description
CAL_101	5.27806	3.1737	1.0333	-9.15253	HS-2664	Female	2017-03-09	35.1394 N 120.6448 W	Pismo Beach
CAL_102	5.5504	3.08541	1.1546	-5.04682	HS-2671	Male	2017-03-22	36.5669 N 121.9472 W	Pebble Beach
CAL_104	5.64727	1.50941	2.80267	2.62439	HS-2688	Female	2017-04-10	38.4433 N 123.1262 W	Jenner
CAL_105	6.04888	1.50883	-0.871911	3.29265	HS-2719	Female	2017-05-07	38.8025 N 123.5835 W	Anchor Bay
CAL_106	5.55895	0.665291	1.15179	4.13766	HS-2724	Female	2017-05-13	38.4462 N 123.1274 W	Jenner
CAL_107	6.26639	0.547586	1.20073	1.8697	HS-2750	Female	2017-12-27	38.9558 N 123.7298 W	Point Arena
CAL_108	5.15122	2.93423	2.20613	6.71353	HS-2754	Male	2018-02-14	37.8975 N 122.7107 W	Bolinas
CAL_109	5.27203	4.96446	0.502706	-8.54116	HS-2760	Female	2018-03-22	35.329910 N 120.844312 W	Morro Bay
CAL_110	4.96571	-0.616181	0.465423	2.2606	HS-2768	Female	2018-04-13	37.9083 N 122.6733 W	Stinson Beach
CAL_111	4.53409	-0.593351	-1.18391	-0.898057	HS-2785	Male	2018-04-29	39.504846 N 123.78692 W	Fort Bragg
CAL_112	6.04147	1.57962	-0.119144	2.2858	HS-2794	Female	2018-06-17	37.0041 N 122.1858 W	Davenport
CAL_115	5.10817	0.0457633	2.08648	2.67356	HS-2801	Male	2019-01-28	37.8662 N 122.4354 W	Tiburon
CAL_116	5.6465	3.03234	1.02697	0.200086	HS-2805	Female	2019-03-09	37.2252 N 122.4091 W	Pescadero
CAL_118	5.84922	1.72419	0.947876	-2.86234	HS-2818	Male	2019-03-28	36.9714 N 121.913 W	Aptos
CAL_119	4.80596	1.87663	0.404123	1.08265	HS-2820	Male	2019-03-30	38.7213 N 123.4708 W	The Sea Ranch
CAL_120	5.106	1.50847	2.50437	-2.20341	HS-2822	Female	2019-03-31	37.5059 N 122.5038 W	Princeton-by-the-Sea
CAL_124	5.53459	1.31889	-0.456632	-0.23167	HS-2873	Male	2019-06-07	37.763 N 122.5116 W	San Francisco
CAL_125	4.89166	1.98737	-0.231879	2.63431	HS-2876	Female	2019-06-12	36.9527 N 122.041 W	Santa Cruz
CAL_127	5.44716	1.96186	0.367745	-4.46301	HS-2883	Male	2019-07-07	37.5233 N 122.5176 W	Moss Beach
CAL_128	5.46119	3.20461	0.720416	-1.37345	HS-2908	Female	2020-04-16	38.7213 N 123.4709 W	The Sea Ranch
CAL_129	5.49483	2.46552	-0.0522362	0.674022	HS-2912	Male	2020-04-26	39.5645 N 123.7674 W	Fort Bragg
CAL_130	5.15526	0.700655	-0.0212613	-0.384927	HS-2920	Female	2020-05-06	38.3296 N 123.0456 W	Bodega Bay
NBC_108	-5.33341	1.48039	-2.74049	-2.9607	539	not provided		50.886833 N 127.348885 W	Queen Charlotte Strait
NBC_109	-4.00816	3.70635	-10.1569	0.696545	1073QCS	not provided		50.886833 N 127.348885 W	Queen Charlotte Strait
NBC_111	-2.9774	1.11282	-7.35745	0.211421	1159	not provided		54.229385 N 133.022814 W	Langara (Haida Gwaii)
NBC_114	-4.14319	2.34909	-3.66505	-0.0959289	PV1919	male	2019-07-03	50.680706 N 125.728203 W	Glendale Cove (Knight Inlet)
NBC_115	-3.96756	2.59126	-5.8742	0.895248	PV1948	female	2019-07-22	50.582405 N 126.924477 W	Alert Bay, QCS
ORE_101	3.611	-2.27303	0.239421	0.939282	HMSC14-04-08-Pv	not provided	2014-04-08	43.951867 N 124.144677 W	Florence
ORE_102	5.04446	-0.267438	1.42241	-2.47158	HMSC14-09-09-Pv	not provided	2014-09-09	44.434875 N 124.060343 W	Waldport
ORE_103	5.58362	0.273444	0.0928351	4.31977	HMSC15-01-31-Pv	not provided	2015-01-31	44.667155 N 124.060569 W	Newport
ORE_105	4.88565	1.20517	1.07773	-2.0754	HMSC15-04-02-Pv	not provided	2015-04-02	43.622276 N 124.215651 W	Winchester Bay
ORE_106	0.760634	-8.15182	-0.174979	-1.06134	HMSC15-04-04-Pv	not provided	2015-04-04	44.425068 N 124.08285 W	Waldport
ORE_107	3.19334	-6.23938	-2.80178	0.0223893	HMSC15-08-30-Pv	not provided	2015-08-30	45.124678 N 123.979715 W	Neskowin
ORE_108	5.35495	1.23052	0.978426	4.40222	HMSC15-09-30-Pv	not provided	2015-09-30	44.532687 N 124.075871 W	South Beach
ORE_109	4.57344	-2.32963	-1.19842	1.98093	HMSC15-10-08-Pv	not provided	2015-10-08	44.396363 N 124.088746 W	Waldport
ORE_110	2.18931	-9.40905	-1.55031	-1.88057	HMSC16-02-29-Pv	not provided	2016-02-29	44.627992 N 124.066224 W	Newport
ORE_111	2.37058	-7.00265	-1.84824	-1.84558	HMSC17-05-13-Pv	not provided	2017-05-13	44.43687 N 124.084484 W	Waldport
ORE_112	2.78963	-7.82994	-1.5719	-0.4614	HMSC17-05-14-Pv	not provided	2017-05-13	44.673824 N 124.072069 W	Newport
ORE_113	4.71877	1.09868	1.91245	-1.46075	HMSC17-10-23-Pv	not provided	2017-10-23	44.49205 N 124.083733 W	Seal Rock
ORE_114	4.15914	-1.72759	-2.52943	2.91141	HMSC19-04-12-Pv	not provided	2019-04-12	43.88019 N 124.15567 W	Florence
ORE_115	5.08886	2.10854	-1.19499	2.96026	HMSC19-04-14-Pv	not provided	2019-04-14	44.65779 N 124.05989 W	Newport
ORE_116	4.68261	-3.46207	-1.78002	-0.650926	HMSC19-04-22-Pv	not provided	2019-04-22	44.36662 N 124.09303 W	Waldport
ORE_117	3.4344	-5.96728	-0.152131	-0.233083	HMSC19-05-04-Pv	not provided	2019-05-04	43.11105 N 124.43414 W	Bandon
ORE_118	3.55192	-6.07167	-1.08194	-2.55962	HMSC19-06-20-Pv	not provided	2019-06-20	44.74676 N 124.06363 W	Otter Rock
SOG_101	-6.38625	-0.727508	2.56679	1.80237	PV1902	female	2019-02-18	49.273585 N 123.164833 W	Point Grey Park at Trafalgar Street, Vancouver
SOG_102	-3.95894	0.7126	-1.7734	-0.90085	PV1917	female	2019-07-02	49.295557 N 122.875754 W	Port Moody
SOG_103	-5.19071	0.806175	-4.10989	0.755841	PV1918	male	2019-07-03	49.739043 N 124.213356 W	Hardy Island
SOG_104	-4.86157	-1.56686	1.6699	-0.537097	PV1925	male	2019-07-12	48.415352 N 123.38764 W	Ogden Point, Victoria
SOG_105	-5.28117	-0.691547	2.55794	-0.515157	PV1926	female	2019-07-13	48.742181 N 123.621188 W	Cowichan Bay
SOG_106	-6.44964	-0.247418	3.05404	-1.17429	PV1931	male	2019-07-16		Holland Park
SOG_107	-6.10192	-0.333252	4.36071	0.971505	PV1933	female	2019-07-16	48.759621 N 123.599735 W	Genoa Bay
SOG_109	-5.28344	-0.769674	1.1721	0.435462	PV1938	female	2019-07-19	49.332854 N 123.183537 W	Dundarave Beach, West Vancouver
SOG_110	-6.13653	-0.856816	4.93009	-1.80477	PV1939	female	2019-07-20	48.412602 N 123.313293 W	McNeill Bay
SOG_111	-6.50739	0.0771225	4.56557	1.27302	PV1940	male	2019-07-20	48.775453 N 123.169564 W	Saturna Island
SOG_112	-5.6986	0.895723	-0.190442	0.339785	PV1944	male	2019-07-21	48.827279 N 123.533296 W	Salt Spring Island
SOG_113	-5.62031	0.882518	0.523348	1.55645	PV1946	female	2019-07-22	49.215194 N 123.178205 W	Southlands
SOG_114	-5.01013	1.34701	-2.69153	1.8678	PV1949	male	2019-07-23	50.029390 N 125.240651 W	Campbell River
SOG_116	-5.82628	0.201171	-2.11895	2.4677	PV1952	male	2019-07-25	49.445035 N 124.68382 W	Bowser
SOG_117	-5.4321	0.212747	2.73842	-0.564346	PV1953	female	2019-07-25	48.427561 N 123.468487 W	Esquimalt Lagoon
SOG_118	-4.77857	0.683169	-4.41624	-2.07906	PV1957	male	2019-07-26	49.659687 N 124.133244 W	Quarry Bay, Nelson Island
SOG_119	-6.38207	-0.721512	1.90946	-0.516247	PV1959	male	2019-07-27	48.935702 N 123.456209 W	Galiano Island
SOG_120	-6.30985	0.575518	1.92062	1.44377	PV1962	male	2019-07-29	48.872066 N 123.638719 W	Crofton
SOG_121	-6.26758	2.02328	1.85585	-0.766262	PV1963	male	2019-07-29	49.017788 N 122.801968 W	White Rock
SOG_122	-5.86308	1.44304	0.988585	1.06149	PV1967	female	2019-07-31	48.742181 N 123.621188 W	Cowichan Bay
SOG_123	-4.54321	0.830055	-2.65295	0.537915	PV1971	male	2019-07-31	49.513083 N 123.305786 W	Anvil Island
SOG_124	-6.19228	-0.721075	4.08149	1.88923	PV1972	male	2019-08-01	48.620183 N 123.272493 W	Halibut Island / IWNCC
SOG_125	-5.76529	0.168895	-2.7466	-1.02311	PV1973	female	2019-08-01	49.269855 N 123.128879 W	False Creek
SOG_126	-5.02476	0.443149	1.59935	-1.15335	PV1974	male	2019-08-01	48.418302 N 123.410735 W	MacAuley Point Victoria
SOG_127	-5.81849	1.2937	-3.69272	-2.36525	PV1975	male	2019-08-02	49.295557 N 122.875754 W	Port Moody
SOG_133	-4.99315	1.11672	-1.53808	1.90597	PV1984	female	2019-08-05	50.036888 N 125.243398 W	Campbell River
SOG_134	-5.94207	0.0153022	2.72721	-0.408862	PV1988	female	2019-08-08	48.901306 N 123.445696 W	Wise Island
SOG_139	-6.94338	-1.25873	5.3289	-0.0969052	PV1996	female	2019-08-16	48.926680 N 123.443163 W	Galiano Island
SOG_140	-5.80882	-0.843546	1.69698	-1.27691	PV1997	male	2019-08-19	49.307790 N 123.143801 W	Stanley Park

### Sheet: PCA_scores_Atl_pruned
indiv	PC1	PC2	PC3	PC4	sample_title	sex	collection_date	lat_lon	description
EQB_101	-4.41366	-5.48091	2.88739	-0.464763	1057	Female	2019-06-13	48.41417 N 68.83306 W	St. Lawrence Est., bic
EQB_102	-2.94343	-2.37521	-0.503178	-1.04873	1059	Male	2019-06-13	48.42806 N 68.835 W	St. Lawrence Est., bic
EQB_105	-0.78148	-2.19332	-0.532074	1.35908	1062	Male	2019-06-13	48.39528 N 68.90222 W	St. Lawrence Est., bic
EQB_106	-2.67563	-3.35975	-2.30938	0.967185	1063	Female	2019-06-13	48.39194 N 68.90389 W	St. Lawrence Est., bic
EQB_107	-1.89734	-2.82112	-1.16985	0.447053	1064	NA	2019-06-13	48.41028 N 68.89361 W	St. Lawrence Est., bic
EQB_108	-3.76412	2.06309	-3.33184	0.883382	1066	Male	2019-06-14	48.41667 N 68.84056 W	St. Lawrence Est., bic
EQB_109	-2.56855	-1.97901	-1.5783	2.77177	1067	Female	2019-06-14	48.41222 N 68.86778 W	St. Lawrence Est., bic
EQB_110	-3.13217	-3.75694	0.653881	-1.68281	1068	Male	2019-06-14	48.41222 N 68.86778 W	St. Lawrence Est., bic
EQB_111	-1.62144	-3.16706	-1.61527	1.20974	1069	Male	2019-06-14	48.41222 N 68.86694 W	St. Lawrence Est., bic
EQB_112	-5.11502	0.618305	2.9749	-1.53469	1070	Male	2019-06-14	48.40861 N 68.87472 W	St. Lawrence Est., bic
EQB_113	-3.53635	-3.23065	2.12663	1.06434	1072	Male	2019-06-14	48.40778 N 68.88583 W	St. Lawrence Est., bic
EQB_114	-4.58547	8.51757	1.34475	-0.527101	1074	Female	2019-06-18	48.69306 N 68.05 W	St. Lawrence Est., metis
EQB_115	-5.09428	4.63421	-1.36146	-0.985606	1075	Male	2019-06-18	48.68556 N 68.02972 W	St. Lawrence Est., metis
EQB_119	-4.05486	4.81543	0.0140067	-3.56396	1092	Male	2019-06-18	48.69333 N 68.035 W	St. Lawrence Est., metis
LAB_101	4.13934	-0.375022	4.07446	-3.25834	20040408	Female	2003-10-11		East Coast Labrador
LAB_102	3.18777	-0.414925	0.275391	-1.9228	20040410	Male	2003-10-11		East Coast Labrador
LAB_104	4.05776	-0.134589	1.17167	0.316128	20040412	Female	2003-10-11		East Coast Labrador
LAB_106	3.09209	0.155369	-5.18226	1.72454	20060434	Female	2006-08-17		Southeast Coast Labrador
LAB_107	1.40885	-0.474079	-0.0669003	1.82983	20060435	Female	2006-08-18		Southeast Coast Labrador
NFL_101	1.69856	2.3136	-1.39497	7.69716	19973290	Male	1997-01-27		N Peninsula subunit_area: 341
NFL_104	2.51971	1.24078	-4.06331	-1.68968	20052638	Male	2005-01-11		Green Bay subunit_area: 340
NFL_105	2.7982	0.432687	2.27967	-1.78754	20061302	Male	2006-02-06		N Peninsula subunit_area: 341
NFL_106	0.83127	1.14214	1.87464	-1.1993	20062941	Male	2006-11-27		N Peninsula subunit_area: 342
NFL_107	3.51243	-0.619143	-2.08205	-0.967917	20072714	Female	2007-02-06		N Peninsula subunit_area: 341
NFL_108	1.66993	1.20415	4.30093	6.8253	20080038	Female	2007-12-29		Port aux Basque subunit_area: 301
NFL_109	2.20362	2.64111	-1.34003	2.54675	20082089	Male	2008-02-06		Green Bay subunit_area: 340
NFL_110	3.11266	-0.796644	-1.85311	-0.551332	20082388	Male	2007-12-15		N Peninsula subunit_area: 342
NFL_112	2.41806	0.653952	3.37925	-2.39208	20123853	Male	2012-01-30		N Peninsula subunit_area: 341
NFL_113	2.05931	-0.0608603	-6.19899	-4.4958	20123854	Male	2012-01-30		N Peninsula subunit_area: 341
NFL_115	3.54216	1.34113	4.28885	0.583027	20131542	Male	2013-02-02		N Peninsula subunit_area: 341
NFL_116	-0.140198	0.156367	1.70544	1.97216	20140125	Male	2013-12-30		N Peninsula subunit_area: 342
NFL_117	1.29064	0.387013	-0.447062	-0.643639	20161033	Male	2016-02-06		N Peninsula subunit_area: 341
NFL_118	2.78162	-1.07767	1.67817	-3.48135	20161080	Female	2016-01-23		N Peninsula subunit_area: 341
